# Disrupted Sleep-Dependent Neural Oscillations and Transcriptomic Changes in the *Cacna1g* Loss-of-Function Mouse Model Implicated in Schizophrenia

**DOI:** 10.64898/2026.02.04.703851

**Authors:** Ahmet S. Asan, Nataliia Kozhemiako, Nathaniel Goble, Todd Yau, Tony T. Zhu, Sean K. Simmons, Nathan Haywood, Yining Wang, Soyeon Kim, Zhenglin Guo, Eunah Yu, Soonwook Choi, Lingling Yang, Joshua Z. Levin, Hailiang Huang, Shaun M Purcell, Raozhou Lin, Jen Q. Pan

## Abstract

Sleep is an essential biological process for maintaining brain function, and impaired sleep microarchitecture is a well-established feature of schizophrenia (SCZ). Rare loss-of-function variants in *CACNA1G*, encoding the T-type calcium channel Ca_V_3.1, confer substantial risk for SCZ, implicating sleep-regulatory circuits in disease pathophysiology. Here, we first show that among individuals with SCZ, carriers of rare *CACNA1G* missense variants exhibit more pronounced alterations in sleep neurophysiology than non-carriers, identifying a human phenotype suggestive of altered channel function.

Motivated by this observation, we examined the consequences of *Cacna1g* loss of function in mice. *Cacna1g* deficiency produced profound disruptions in sleep microarchitecture, including reduced sleep spindles, altered slow oscillations, impaired spindle–slow oscillation coupling, and reduced cortical synchrony—closely recapitulating neurophysiological signatures observed in individuals with schizophrenia. Beyond sleep structure, *Cacna1g* loss disrupted the normal coordination of brain rhythms across the 24-hour cycle, most notably abolishing diurnal modulation of theta oscillations.

At the molecular level, *Cacna1g* loss uncoupled sleep–wake state from gene and protein regulation, producing widespread, sleep-phase–biased transcriptional and synaptic alterations across brain regions and cell types, particularly in cortical excitatory neurons. These network and molecular disruptions were accompanied by behavioral hyperactivity during the active phase.

Together, these findings establish *CACNA1G/*Ca_V_3.1 as a key regulator linking sleep-dependent brain dynamics to molecular homeostasis and behavior, and provide a mechanistic framework through which genetic risk for SCZ may drive disease-relevant sleep and circuit dysfunction.

**One Sentence Summary:** Loss of *CACNA1G* disrupts sleep rhythms and gene regulation, creating a mismatch between brain state and behavior linked to schizophrenia.
