## Supplementary material for "Disrupted Sleep-Dependent Neural Oscillations and Transcriptomic Changes in the *Cacna1g* Loss-of-Function Mouse Model Implicated in Schizophrenia": table S1

### Sheet: info
Genotype	Comparison
	HT-Light	HT vs. WT in light cycle
	HT-Dark	HT vs. WT in dark cycle
	KO-Light	KO vs. WT in light cycle
	KO-Dark	KO vs. WT in dark cycle

### Sheet: DEGs_Genotype
SYMBOL	Row.names	baseMean	log2FoldChange	lfcSE	stat	pvalue	padj	region	comparison
Helq	ENSMUSG00000035266.17	369.769	0.4435	0.0952921	4.65411	3.25388e-06	0.0307931	PFC	HT-Light
Sap18b	ENSMUSG00000061104.6	836.165	-0.221222	0.0462057	-4.78777	1.68645e-06	0.0307931	PFC	HT-Light
Sox9	ENSMUSG00000000567.6	589.07	-0.604006	0.128911	-4.68545	2.79339e-06	0.0148897	PFC	KO-Light
Smpd4	ENSMUSG00000005899.15	2056.43	0.326649	0.0799702	4.08463	4.4147e-05	0.0470636	PFC	KO-Light
Mterf3	ENSMUSG00000021519.12	341.914	0.603061	0.13673	4.41058	1.03093e-05	0.0329712	PFC	KO-Light
Stmn4	ENSMUSG00000022044.15	3390.17	-0.245429	0.0614036	-3.99697	6.41573e-05	0.0497535	PFC	KO-Light
Trio	ENSMUSG00000022263.11	5656.84	0.337642	0.0845915	3.99144	6.56731e-05	0.0497535	PFC	KO-Light
Mzt2	ENSMUSG00000022671.14	289.575	-0.38001	0.0949379	-4.00272	6.26185e-05	0.0497535	PFC	KO-Light
Hira	ENSMUSG00000022702.17	1558.88	-0.259295	0.0649	-3.9953	6.46111e-05	0.0497535	PFC	KO-Light
Lrrn2	ENSMUSG00000026443.4	1666.85	0.268492	0.0653971	4.10556	4.03337e-05	0.0470636	PFC	KO-Light
Gnas	ENSMUSG00000027523.21	21938.9	-0.185769	0.0466568	-3.98161	6.84495e-05	0.0497535	PFC	KO-Light
Car2	ENSMUSG00000027562.13	3383.06	-0.434398	0.0857826	-5.06393	4.10692e-07	0.00656738	PFC	KO-Light
Epha10	ENSMUSG00000028876.8	1654.42	0.38458	0.0924873	4.1582	3.20769e-05	0.0427452	PFC	KO-Light
Ttll3	ENSMUSG00000030276.20	286.702	0.754609	0.184083	4.09927	4.14447e-05	0.0470636	PFC	KO-Light
Map3k21	ENSMUSG00000031853.6	67.2512	-1.11185	0.247357	-4.49491	6.95991e-06	0.027824	PFC	KO-Light
Ldlr	ENSMUSG00000032193.10	585.36	-0.546921	0.12737	-4.29394	1.75532e-05	0.0350867	PFC	KO-Light
St18	ENSMUSG00000033740.18	149.488	-1.16603	0.289886	-4.02236	5.7618e-05	0.0497535	PFC	KO-Light
Utp6	ENSMUSG00000035575.12	977.777	-0.421098	0.0979755	-4.29799	1.7235e-05	0.0350867	PFC	KO-Light
Galnt6	ENSMUSG00000037280.13	348.2	-0.605944	0.140363	-4.31697	1.58188e-05	0.0350867	PFC	KO-Light
Slc29a4	ENSMUSG00000050822.12	140.747	0.809488	0.201987	4.00763	6.13322e-05	0.0497535	PFC	KO-Light
Islr2	ENSMUSG00000051243.15	1446.7	0.480212	0.114819	4.18232	2.88546e-05	0.0419466	PFC	KO-Light
Htra2	ENSMUSG00000068329.13	494.489	-0.364402	0.0868583	-4.19536	2.72441e-05	0.0419466	PFC	KO-Light
Xntrpc	ENSMUSG00000070425.14	49.1654	1.84855	0.380876	4.85343	1.21345e-06	0.00970216	PFC	KO-Light
Zswim9	ENSMUSG00000070814.18	485.649	0.367281	0.0875743	4.19394	2.74153e-05	0.0419466	PFC	KO-Light
Arhgef7	ENSMUSG00000031511.17	3102.89	0.483095	0.0995422	4.85317	1.21506e-06	0.00710343	HP	KO-Light
Sox12	ENSMUSG00000051817.10	711.182	-0.445236	0.0926197	-4.80714	1.53108e-06	0.00710343	HP	KO-Light
Tmem181b-ps	ENSMUSG00000096780.9	13.96	-20.0547	2.59177	-7.73782	1.01134e-14	9.38423e-11	HP	KO-Light
Gm28037	ENSMUSG00000098371.2	243.616	-22.6668	1.80247	-12.5754	2.88402e-36	5.35216e-32	HP	KO-Light
Tmem181b-ps	ENSMUSG00000096780.9	13.96	-24.5474	2.31973	-10.582	3.61138e-26	6.70201e-22	HP	KO-Dark
Rpa1	ENSMUSG00000000751.14	1423.23	0.226544	0.0679193	3.33549	0.000851503	0.0463199	TH	KO-Light
Sema6b	ENSMUSG00000001227.13	3290.48	-0.25722	0.0548464	-4.68982	2.73442e-06	0.0015646	TH	KO-Light
Ncan	ENSMUSG00000002341.9	3310.38	-0.282485	0.0747494	-3.77909	0.000157404	0.0194906	TH	KO-Light
Tiam1	ENSMUSG00000002489.17	4893.14	-0.385659	0.10035	-3.84314	0.000121469	0.0177714	TH	KO-Light
Prodh	ENSMUSG00000003526.13	559.952	0.401102	0.118408	3.38746	0.00070543	0.0414356	TH	KO-Light
Hapln2	ENSMUSG00000004894.11	1162.14	0.419386	0.120966	3.46698	0.000526346	0.0348992	TH	KO-Light
Apba3	ENSMUSG00000004931.12	445.958	0.500801	0.132699	3.77396	0.000160674	0.0194906	TH	KO-Light
Irag1	ENSMUSG00000005611.16	1204.39	-0.514193	0.123725	-4.15595	3.23943e-05	0.00803182	TH	KO-Light
Nsmf	ENSMUSG00000006476.20	17554.6	-0.191763	0.0578147	-3.31685	0.000910389	0.0475155	TH	KO-Light
Qrich1	ENSMUSG00000006673.15	1429.43	-0.280367	0.067049	-4.18153	2.89551e-05	0.00766362	TH	KO-Light
Relt	ENSMUSG00000008318.11	860.182	-0.566638	0.136376	-4.15497	3.25336e-05	0.00803182	TH	KO-Light
Carhsp1	ENSMUSG00000008393.10	1369.66	0.323715	0.0934831	3.46282	0.000534548	0.0352916	TH	KO-Light
Epn3	ENSMUSG00000010080.16	1154.48	-0.397529	0.117236	-3.39084	0.000696791	0.0411894	TH	KO-Light
Rnf112	ENSMUSG00000010086.18	8232.14	-0.35035	0.0809904	-4.32582	1.51968e-05	0.00489117	TH	KO-Light
Rnf166	ENSMUSG00000014470.5	412.797	0.339156	0.096854	3.50172	0.000462265	0.0329958	TH	KO-Light
Tppp3	ENSMUSG00000014846.13	1134.91	0.35682	0.0987785	3.61233	0.000303461	0.0269435	TH	KO-Light
Trappc2l	ENSMUSG00000015013.10	335.701	-0.552387	0.144669	-3.81827	0.000134391	0.0188746	TH	KO-Light
Plxdc1	ENSMUSG00000017417.15	1339.81	-0.366035	0.106788	-3.42769	0.00060874	0.0383854	TH	KO-Light
Wnt9b	ENSMUSG00000018486.3	594.222	-0.728525	0.13978	-5.21193	1.86885e-07	0.000240598	TH	KO-Light
Dusp14	ENSMUSG00000018648.16	338.602	-0.383411	0.10152	-3.77669	0.000158926	0.0194906	TH	KO-Light
Pdk4	ENSMUSG00000019577.7	205.419	0.553015	0.153819	3.59524	0.000324088	0.0280481	TH	KO-Light
Esr1	ENSMUSG00000019768.17	22.8083	1.55835	0.443636	3.51267	0.000443635	0.0327929	TH	KO-Light
Grm1	ENSMUSG00000019828.14	7846.4	-0.400659	0.0832421	-4.81318	1.48549e-06	0.000956223	TH	KO-Light
Fam184a	ENSMUSG00000019856.15	642.527	0.294768	0.0782517	3.76692	0.000165271	0.0194906	TH	KO-Light
Atp2b1	ENSMUSG00000019943.11	21012.7	-0.279792	0.0782912	-3.57373	0.000351925	0.0292448	TH	KO-Light
Ahi1	ENSMUSG00000019986.18	3398.32	0.441736	0.130808	3.37697	0.000732888	0.042166	TH	KO-Light
Stx7	ENSMUSG00000019998.7	1964.69	0.377066	0.104095	3.62232	0.000291977	0.0262253	TH	KO-Light
Ncln	ENSMUSG00000020238.15	1072.06	-0.265484	0.0808253	-3.28466	0.00102104	0.0496041	TH	KO-Light
Adarb1	ENSMUSG00000020262.16	28983.6	-0.270065	0.0817067	-3.30529	0.000948771	0.0481381	TH	KO-Light
Asb3	ENSMUSG00000020305.14	304.15	0.451968	0.11485	3.93528	8.30996e-05	0.0147564	TH	KO-Light
Cyfip2	ENSMUSG00000020340.17	15987.3	-0.143819	0.0358595	-4.01064	6.05544e-05	0.0120197	TH	KO-Light
Fam20a	ENSMUSG00000020614.14	393.689	0.623824	0.166658	3.74315	0.000181728	0.0204928	TH	KO-Light
Rab37	ENSMUSG00000020732.14	2222.3	-0.34693	0.0924165	-3.75398	0.000174047	0.020066	TH	KO-Light
Nherf1	ENSMUSG00000020733.4	1734.52	-0.275403	0.0760856	-3.61965	0.000295001	0.0263438	TH	KO-Light
Grin2c	ENSMUSG00000020734.14	2273.29	-0.21449	0.0623691	-3.43905	0.000583764	0.0375774	TH	KO-Light
Rflnb	ENSMUSG00000020846.7	1014.14	-0.462523	0.110855	-4.17233	3.01496e-05	0.00776302	TH	KO-Light
Cacna1g	ENSMUSG00000020866.18	7003.59	-0.563513	0.104427	-5.39622	6.80594e-08	0.000150207	TH	KO-Light
Fbxl20	ENSMUSG00000020883.19	1995.24	-0.253404	0.0726193	-3.48949	0.000483952	0.0335272	TH	KO-Light
Nr1d1	ENSMUSG00000020889.12	2394.71	-0.281473	0.0769533	-3.65772	0.000254473	0.0247255	TH	KO-Light
Krt12	ENSMUSG00000020912.5	86.1753	-0.807969	0.236439	-3.41723	0.000632609	0.0392497	TH	KO-Light
Map3k14	ENSMUSG00000020941.8	233.378	-0.653656	0.142703	-4.58053	4.63791e-06	0.00225131	TH	KO-Light
Cdkl1	ENSMUSG00000020990.6	533.166	-0.414497	0.0938316	-4.41746	9.98681e-06	0.00349716	TH	KO-Light
Nin	ENSMUSG00000021068.18	2270.41	-0.427523	0.124434	-3.43573	0.000590949	0.0377255	TH	KO-Light
Pals1	ENSMUSG00000021112.10	983.849	0.289574	0.082723	3.50053	0.000464328	0.0329958	TH	KO-Light
Srsf5	ENSMUSG00000021134.18	7466.15	-0.207622	0.0627605	-3.30815	0.000939128	0.0481381	TH	KO-Light
Agtpbp1	ENSMUSG00000021557.16	5750.54	-0.20742	0.0572238	-3.62471	0.000289286	0.0262253	TH	KO-Light
Cab39l	ENSMUSG00000021981.11	872.204	0.636129	0.163739	3.88501	0.000102324	0.0161306	TH	KO-Light
Nkx3-1	ENSMUSG00000022061.9	121.648	-0.556966	0.167867	-3.3179	0.000906956	0.0474968	TH	KO-Light
Gfra2	ENSMUSG00000022103.11	382.423	0.507095	0.145673	3.48104	0.000499474	0.0341433	TH	KO-Light
Slc7a8	ENSMUSG00000022180.8	1997.65	-0.43673	0.10718	-4.07475	4.60641e-05	0.0100232	TH	KO-Light
Fzd6	ENSMUSG00000022297.16	454.017	-0.642136	0.186533	-3.44248	0.000576402	0.0372998	TH	KO-Light
Matn2	ENSMUSG00000022324.17	104.903	0.643086	0.181271	3.54765	0.00038869	0.0303523	TH	KO-Light
L3mbtl2	ENSMUSG00000022394.15	726.876	-0.278287	0.0820869	-3.39015	0.000698532	0.0411894	TH	KO-Light
Cacna1i	ENSMUSG00000022416.16	1403.64	0.651813	0.124518	5.23468	1.65267e-07	0.000240598	TH	KO-Light
Deptor	ENSMUSG00000022419.17	1677.9	-0.393326	0.0861119	-4.56761	4.93306e-06	0.00225131	TH	KO-Light
Endou	ENSMUSG00000022468.13	390.515	-0.768374	0.157376	-4.88241	1.04795e-06	0.000809486	TH	KO-Light
Alcam	ENSMUSG00000022636.14	1417.75	0.349894	0.0929598	3.76393	0.000167262	0.019576	TH	KO-Light
Parn	ENSMUSG00000022685.10	506.599	-0.325505	0.0979743	-3.32235	0.000892623	0.0474968	TH	KO-Light
Zbtb20	ENSMUSG00000022708.17	2080.22	0.493871	0.141674	3.48597	0.000490357	0.0338005	TH	KO-Light
Dlg1	ENSMUSG00000022770.18	1708.8	0.247613	0.0674231	3.67252	0.000240172	0.0239289	TH	KO-Light
Mylk	ENSMUSG00000022836.12	615.337	-0.467335	0.1129	-4.13938	3.48244e-05	0.00827696	TH	KO-Light
Usp25	ENSMUSG00000022867.12	652.031	0.252454	0.0752265	3.35592	0.000791025	0.0440539	TH	KO-Light
Scn8a	ENSMUSG00000023033.15	8799.4	-0.197395	0.0519589	-3.79907	0.000145241	0.0193126	TH	KO-Light
Emilin2	ENSMUSG00000024053.12	238.926	1.00106	0.255103	3.92415	8.70351e-05	0.0149401	TH	KO-Light
Nrxn1	ENSMUSG00000024109.19	13065.3	-0.250444	0.0686991	-3.64553	0.000266844	0.0252912	TH	KO-Light
Fkbp5	ENSMUSG00000024222.19	705.592	0.951575	0.260491	3.65301	0.000259185	0.0250259	TH	KO-Light
Gnal	ENSMUSG00000024524.18	9358.91	-0.205156	0.0566197	-3.6234	0.000290757	0.0262253	TH	KO-Light
Camk2a	ENSMUSG00000024617.17	18172.1	-0.314339	0.0558879	-5.62446	1.8609e-08	5.74982e-05	TH	KO-Light
Syt7	ENSMUSG00000024743.17	13765.2	-0.283267	0.078805	-3.59453	0.00032498	0.0280481	TH	KO-Light
Ppp2r5b	ENSMUSG00000024777.11	3213.87	-0.164021	0.0486325	-3.37267	0.000744443	0.0424388	TH	KO-Light
Vps51	ENSMUSG00000024797.15	1147.68	-0.299436	0.068218	-4.38939	1.13669e-05	0.00373632	TH	KO-Light
Slc1a1	ENSMUSG00000024935.12	3116.88	-0.278464	0.0597091	-4.66368	3.10609e-06	0.00171379	TH	KO-Light
Sorbs1	ENSMUSG00000025006.19	2363.06	0.450687	0.118236	3.81175	0.000137986	0.0192049	TH	KO-Light
Fasn	ENSMUSG00000025153.10	8204.85	-0.244138	0.0722237	-3.3803	0.000724073	0.0421635	TH	KO-Light
Gdf11	ENSMUSG00000025352.7	1560.81	-0.304397	0.068429	-4.44836	8.65298e-06	0.003342	TH	KO-Light
Nab2	ENSMUSG00000025402.13	295.53	-0.501257	0.136006	-3.68555	0.000228212	0.0231951	TH	KO-Light
Adam8	ENSMUSG00000025473.17	46.4464	1.03784	0.266088	3.90038	9.60431e-05	0.0156186	TH	KO-Light
Hadha	ENSMUSG00000025745.13	1913.94	0.209401	0.0499857	4.18922	2.79909e-05	0.00758652	TH	KO-Light
Rassf3	ENSMUSG00000025795.9	1965.02	-0.306474	0.0927747	-3.30343	0.000955105	0.0481381	TH	KO-Light
Unc5a	ENSMUSG00000025876.16	418.128	0.506407	0.124256	4.07551	4.59139e-05	0.0100232	TH	KO-Light
Sgk3	ENSMUSG00000025915.15	297.607	0.938331	0.251917	3.72476	0.000195498	0.0210894	TH	KO-Light
Obsl1	ENSMUSG00000026211.19	565.041	0.317636	0.0962837	3.29895	0.000970455	0.0482102	TH	KO-Light
Epha4	ENSMUSG00000026235.15	6186.48	-0.25098	0.0757433	-3.31356	0.000921179	0.0479168	TH	KO-Light
Ecel1	ENSMUSG00000026247.14	178.73	1.15977	0.295043	3.93087	8.46388e-05	0.0148502	TH	KO-Light
Ngef	ENSMUSG00000026259.15	562.132	0.365883	0.111423	3.28374	0.00102441	0.0496116	TH	KO-Light
Bok	ENSMUSG00000026278.15	2190.38	-0.321016	0.0804558	-3.98997	6.6082e-05	0.0126037	TH	KO-Light
Cnih3	ENSMUSG00000026514.15	1092.01	-0.3592	0.100138	-3.58704	0.000334456	0.028314	TH	KO-Light
Styxl2	ENSMUSG00000026564.10	169.975	-0.783366	0.189806	-4.1272	3.67208e-05	0.00859546	TH	KO-Light
Ddr2	ENSMUSG00000026674.10	140.628	1.17264	0.271986	4.31141	1.62217e-05	0.00509575	TH	KO-Light
Gad2	ENSMUSG00000026787.4	3472.46	0.882523	0.155754	5.66615	1.46043e-08	5.74982e-05	TH	KO-Light
Slc23a2	ENSMUSG00000027340.16	6238.49	-0.21342	0.0595097	-3.58631	0.000335391	0.028314	TH	KO-Light
Spred1	ENSMUSG00000027351.15	2836.81	0.209793	0.063195	3.31977	0.000900928	0.0474968	TH	KO-Light
Snx5	ENSMUSG00000027423.16	1569.56	0.196427	0.0535556	3.66772	0.000244725	0.0239289	TH	KO-Light
E2f1	ENSMUSG00000027490.18	311.063	-0.442742	0.118631	-3.7321	0.00018989	0.0210671	TH	KO-Light
Mrgbp	ENSMUSG00000027569.16	563.866	-0.364177	0.101038	-3.60437	0.000312917	0.0274673	TH	KO-Light
Chrna4	ENSMUSG00000027577.15	3736.21	-0.2521	0.0763173	-3.30332	0.000955479	0.0481381	TH	KO-Light
Src	ENSMUSG00000027646.16	3168.24	-0.344308	0.0645153	-5.33684	9.45789e-08	0.00016235	TH	KO-Light
Fxr1	ENSMUSG00000027680.16	1761.15	0.207047	0.0529164	3.91271	9.1267e-05	0.0151611	TH	KO-Light
Serpini1	ENSMUSG00000027834.16	1568.22	0.348435	0.0862695	4.03891	5.36997e-05	0.0110614	TH	KO-Light
Ngf	ENSMUSG00000027859.11	102.681	-0.886251	0.191122	-4.63709	3.5334e-06	0.00188233	TH	KO-Light
Chrnb2	ENSMUSG00000027950.8	3830.96	-0.246698	0.0743375	-3.31862	0.000904649	0.0474968	TH	KO-Light
Efna3	ENSMUSG00000028039.12	848.001	-0.289505	0.0766945	-3.77478	0.000160151	0.0194906	TH	KO-Light
Zbtb7b	ENSMUSG00000028042.16	1137.65	-0.414268	0.109732	-3.77528	0.000159828	0.0194906	TH	KO-Light
Rap1gds1	ENSMUSG00000028149.13	11277.9	-0.248698	0.0476115	-5.2235	1.75574e-07	0.000240598	TH	KO-Light
Tmeff1	ENSMUSG00000028347.15	1325.47	0.307066	0.0863771	3.55494	0.000378062	0.0303523	TH	KO-Light
Hsdl2	ENSMUSG00000028383.18	884.665	0.198611	0.0604053	3.28798	0.0010091	0.049334	TH	KO-Light
Sgip1	ENSMUSG00000028524.22	4527.73	-0.209379	0.0601956	-3.47831	0.000504587	0.0343408	TH	KO-Light
Eif2b3	ENSMUSG00000028683.15	314.04	-0.349549	0.105661	-3.30819	0.000938998	0.0481381	TH	KO-Light
Ncdn	ENSMUSG00000028833.14	30715.3	-0.24854	0.0544329	-4.56598	4.9717e-06	0.00225131	TH	KO-Light
Padi2	ENSMUSG00000028927.7	786.026	0.395177	0.111935	3.53042	0.000414898	0.0312564	TH	KO-Light
Gabrd	ENSMUSG00000029054.9	2222.25	-0.28893	0.0801211	-3.60617	0.000310754	0.0274333	TH	KO-Light
Kcnip4	ENSMUSG00000029088.17	2218.54	-0.281214	0.0671102	-4.19033	2.7855e-05	0.00758652	TH	KO-Light
Spp1	ENSMUSG00000029304.15	297.005	0.652901	0.189324	3.44858	0.000563534	0.0367343	TH	KO-Light
Hsd17b11	ENSMUSG00000029311.17	831.149	0.239878	0.0682196	3.51626	0.000437672	0.0325077	TH	KO-Light
Bcl7a	ENSMUSG00000029438.10	1415.72	-0.204373	0.0509643	-4.01013	6.06857e-05	0.0120197	TH	KO-Light
Oasl2	ENSMUSG00000029561.18	70.7269	0.961873	0.274742	3.50101	0.0004635	0.0329958	TH	KO-Light
Rasl11a	ENSMUSG00000029641.10	274.238	-0.557222	0.163817	-3.40149	0.000670204	0.0406039	TH	KO-Light
Medag	ENSMUSG00000029659.17	1076.07	-0.382232	0.107636	-3.55117	0.000383519	0.0303523	TH	KO-Light
Aass	ENSMUSG00000029695.14	106.717	0.712283	0.1913	3.72338	0.000196574	0.0210894	TH	KO-Light
Ccdc136	ENSMUSG00000029769.18	7382.44	-0.276466	0.0682835	-4.04879	5.14827e-05	0.0108953	TH	KO-Light
Herc6	ENSMUSG00000029798.12	261.762	0.523336	0.136635	3.83017	0.000128056	0.0181499	TH	KO-Light
Tra2a	ENSMUSG00000029817.12	2109.93	0.314389	0.0882329	3.56317	0.000366409	0.0301098	TH	KO-Light
Hpgds	ENSMUSG00000029919.6	120.75	-0.839262	0.237266	-3.53722	0.000404363	0.0309377	TH	KO-Light
Dusp11	ENSMUSG00000030002.16	2128.88	0.334119	0.085969	3.88651	0.000101696	0.0161306	TH	KO-Light
Ogg1	ENSMUSG00000030271.15	93.2782	-0.764437	0.185684	-4.11686	3.8407e-05	0.00883604	TH	KO-Light
Tmtc1	ENSMUSG00000030306.15	1621.3	0.208434	0.0627868	3.31971	0.000901109	0.0474968	TH	KO-Light
Prmt8	ENSMUSG00000030350.9	1597.8	-0.294068	0.0734756	-4.00225	6.2742e-05	0.0122696	TH	KO-Light
Rhpn2	ENSMUSG00000030494.15	284.24	0.567424	0.150266	3.77613	0.000159283	0.0194906	TH	KO-Light
Far1	ENSMUSG00000030759.17	2402.47	0.307885	0.0870441	3.53712	0.00040452	0.0309377	TH	KO-Light
Ubfd1	ENSMUSG00000030870.13	1603.02	0.29882	0.0865825	3.45128	0.000557936	0.0365944	TH	KO-Light
Usp11	ENSMUSG00000031066.11	2044.44	0.27489	0.0830176	3.31123	0.000928879	0.0481372	TH	KO-Light
Rab33a	ENSMUSG00000031104.3	303.494	-0.363901	0.108751	-3.3462	0.000819276	0.0451422	TH	KO-Light
Pak3	ENSMUSG00000031284.17	2737.26	0.38231	0.102525	3.72896	0.000192275	0.0210671	TH	KO-Light
Zfp92	ENSMUSG00000031374.14	128.14	0.65979	0.198342	3.32653	0.000879335	0.0470064	TH	KO-Light
L1cam	ENSMUSG00000031391.19	6745.47	-0.342007	0.0964515	-3.5459	0.000391278	0.0303762	TH	KO-Light
Klhl2	ENSMUSG00000031605.9	1743.94	0.17858	0.0542151	3.29393	0.000987978	0.0488423	TH	KO-Light
Galnt7	ENSMUSG00000031608.14	439.967	0.387716	0.109144	3.55234	0.000381824	0.0303523	TH	KO-Light
Usb1	ENSMUSG00000031792.16	162.108	-0.638324	0.128422	-4.97052	6.67726e-07	0.000644731	TH	KO-Light
Gins2	ENSMUSG00000031821.12	57.046	-1.49826	0.397503	-3.76919	0.000163777	0.0194906	TH	KO-Light
Crispld2	ENSMUSG00000031825.17	74.5351	0.832013	0.219688	3.78725	0.000152324	0.0194906	TH	KO-Light
Cbfb	ENSMUSG00000031885.15	356.155	0.354402	0.100139	3.53909	0.000401515	0.0309377	TH	KO-Light
Smpd3	ENSMUSG00000031906.10	1030.43	-0.243142	0.0681749	-3.56644	0.000361857	0.0298948	TH	KO-Light
Wdr59	ENSMUSG00000031959.16	780.443	-0.209097	0.0635527	-3.29014	0.00100138	0.0491924	TH	KO-Light
Bmper	ENSMUSG00000031963.9	201.458	0.561317	0.168478	3.3317	0.000863165	0.0466429	TH	KO-Light
Dbndd1	ENSMUSG00000031970.18	898.366	-0.318952	0.0928865	-3.43378	0.000595223	0.037842	TH	KO-Light
C2cd2l	ENSMUSG00000032120.12	2175.65	-0.321754	0.0881782	-3.6489	0.000263363	0.0251154	TH	KO-Light
Rora	ENSMUSG00000032238.18	13803.8	-0.30021	0.0899426	-3.3378	0.000844459	0.0462626	TH	KO-Light
Sh3bgrl2	ENSMUSG00000032261.17	2700.42	-0.199823	0.0582733	-3.42906	0.000605672	0.0383485	TH	KO-Light
Tent5a	ENSMUSG00000032265.15	132.756	0.749569	0.188376	3.97912	6.91709e-05	0.012875	TH	KO-Light
Pstpip1	ENSMUSG00000032322.15	105.636	-0.967613	0.260234	-3.71824	0.000200618	0.0212383	TH	KO-Light
Nptn	ENSMUSG00000032336.19	10464.1	-0.222847	0.063033	-3.5354	0.000407162	0.0309864	TH	KO-Light
Lrrc1	ENSMUSG00000032352.17	355.137	0.441153	0.125	3.52922	0.000416779	0.0312564	TH	KO-Light
Tmed3	ENSMUSG00000032353.10	345.796	0.294631	0.0893108	3.29894	0.000970507	0.0482102	TH	KO-Light
Mlip	ENSMUSG00000032355.17	160.496	-0.664502	0.194384	-3.4185	0.000629671	0.0392497	TH	KO-Light
Scap	ENSMUSG00000032485.15	2054.63	-0.237037	0.0683541	-3.46778	0.000524767	0.0348992	TH	KO-Light
Nktr	ENSMUSG00000032525.16	4442.97	0.287928	0.0855401	3.366	0.00076267	0.0431399	TH	KO-Light
Pdxk	ENSMUSG00000032788.16	3579.48	0.251868	0.0693572	3.63146	0.000281821	0.0259158	TH	KO-Light
Kctd17	ENSMUSG00000033287.18	4117.65	-0.215666	0.0621762	-3.46863	0.000523114	0.0348992	TH	KO-Light
Hacd3	ENSMUSG00000033629.7	2942.08	0.177903	0.0454346	3.9156	9.01815e-05	0.0151436	TH	KO-Light
Ucp2	ENSMUSG00000033685.14	577.888	0.670543	0.162992	4.11396	3.88925e-05	0.00883604	TH	KO-Light
Faah	ENSMUSG00000034171.14	1606.28	-0.328852	0.0825494	-3.98371	6.78487e-05	0.0127829	TH	KO-Light
Gpc1	ENSMUSG00000034220.8	3593.15	-0.216115	0.0650738	-3.32108	0.000896705	0.0474968	TH	KO-Light
Usp54	ENSMUSG00000034235.18	2455.4	0.302379	0.0901461	3.35433	0.000795589	0.0440539	TH	KO-Light
Cmip	ENSMUSG00000034390.17	2278.84	0.196333	0.0519254	3.78105	0.000156167	0.0194906	TH	KO-Light
Neurl1b	ENSMUSG00000034413.15	1038.01	-0.384381	0.104519	-3.67763	0.000235413	0.0236162	TH	KO-Light
Gjc1	ENSMUSG00000034520.15	692.011	-0.350515	0.101576	-3.45076	0.000559019	0.0365944	TH	KO-Light
Adgrb1	ENSMUSG00000034730.19	12343.9	-0.32955	0.0684215	-4.81646	1.46124e-06	0.000956223	TH	KO-Light
Sidt2	ENSMUSG00000034908.17	1806.54	-0.29919	0.0899357	-3.3267	0.000878794	0.0470064	TH	KO-Light
Parm1	ENSMUSG00000034981.10	472.524	0.522722	0.124381	4.20258	2.63885e-05	0.0074123	TH	KO-Light
Arx	ENSMUSG00000035277.16	37.262	1.36276	0.365111	3.73246	0.000189618	0.0210671	TH	KO-Light
Gdpd5	ENSMUSG00000035314.11	1982.97	-0.309463	0.0886112	-3.49237	0.00047876	0.0333903	TH	KO-Light
Slc12a8	ENSMUSG00000035506.17	156.712	-0.795873	0.187218	-4.25105	2.12774e-05	0.00620216	TH	KO-Light
Cerk	ENSMUSG00000035891.17	2929.25	-0.269862	0.060989	-4.42476	9.65493e-06	0.00346881	TH	KO-Light
Cd276	ENSMUSG00000035914.12	190.544	-0.503418	0.144871	-3.47494	0.000510967	0.0344713	TH	KO-Light
Fmnl2	ENSMUSG00000036053.19	1269.65	0.280553	0.0799821	3.5077	0.000452003	0.0328343	TH	KO-Light
Dgkb	ENSMUSG00000036095.12	903.04	0.408978	0.06574	6.22115	4.9354e-10	7.62469e-06	TH	KO-Light
Arhgap36	ENSMUSG00000036198.13	46.4593	1.69396	0.452006	3.74765	0.000178501	0.020277	TH	KO-Light
Igsf10	ENSMUSG00000036334.13	175.263	0.473169	0.137462	3.44218	0.000577038	0.0372998	TH	KO-Light
Matcap2	ENSMUSG00000036411.11	124.137	0.500401	0.139144	3.59627	0.000322813	0.0280481	TH	KO-Light
Tmem255a	ENSMUSG00000036502.15	862.764	0.320636	0.0962408	3.3316	0.000863477	0.0466429	TH	KO-Light
Anln	ENSMUSG00000036777.9	1655.66	0.486062	0.107713	4.51259	6.40406e-06	0.00274823	TH	KO-Light
Wnt4	ENSMUSG00000036856.5	535.276	-0.531387	0.119779	-4.43639	9.14782e-06	0.00336487	TH	KO-Light
Fzd8	ENSMUSG00000036904.7	393.34	-0.35759	0.102899	-3.47514	0.000510579	0.0344713	TH	KO-Light
Bcorl1	ENSMUSG00000036959.16	578.296	-0.611366	0.166673	-3.66805	0.000244403	0.0239289	TH	KO-Light
Zfyve28	ENSMUSG00000037224.16	780.484	-0.383004	0.11509	-3.32787	0.000875133	0.0470064	TH	KO-Light
Endod1	ENSMUSG00000037419.10	2823.44	0.282683	0.0806899	3.50333	0.000459482	0.0329958	TH	KO-Light
Osbpl5	ENSMUSG00000037606.19	1542.82	-0.410137	0.101982	-4.02168	5.77837e-05	0.0117461	TH	KO-Light
Atp8a1	ENSMUSG00000037685.16	2529.88	0.295783	0.0720468	4.10543	4.03563e-05	0.00903572	TH	KO-Light
Slc32a1	ENSMUSG00000037771.12	1336.86	0.924364	0.163713	5.64625	1.63987e-08	5.74982e-05	TH	KO-Light
Zfp365	ENSMUSG00000037855.16	6184.14	-0.190324	0.0578547	-3.28968	0.00100302	0.0491924	TH	KO-Light
Sh3rf3	ENSMUSG00000037990.19	191.127	0.503984	0.153619	3.28075	0.00103533	0.0499839	TH	KO-Light
Mturn	ENSMUSG00000038065.14	8050.36	-0.199857	0.0593358	-3.36824	0.000756486	0.0429667	TH	KO-Light
Slc43a2	ENSMUSG00000038178.17	2263.28	-0.280551	0.083387	-3.36445	0.00076696	0.0431399	TH	KO-Light
Reep2	ENSMUSG00000038555.8	3146.52	-0.203929	0.057975	-3.51753	0.000435576	0.0325077	TH	KO-Light
Ensa	ENSMUSG00000038619.13	4022.05	-0.194793	0.0555022	-3.50963	0.000448724	0.0328343	TH	KO-Light
Tm6sf1	ENSMUSG00000038623.10	599.157	-0.400433	0.103886	-3.85453	0.000115952	0.0175621	TH	KO-Light
Rreb1	ENSMUSG00000039087.18	3194.43	-0.540048	0.146093	-3.69659	0.000218511	0.0226562	TH	KO-Light
Camk1d	ENSMUSG00000039145.17	2987.01	-0.372756	0.07741	-4.81535	1.46941e-06	0.000956223	TH	KO-Light
Adgrl4	ENSMUSG00000039167.13	517.333	0.537013	0.1425	3.76852	0.000164217	0.0194906	TH	KO-Light
Lyplal1	ENSMUSG00000039246.9	84.5209	0.577907	0.171172	3.37618	0.000734986	0.042166	TH	KO-Light
Icmt	ENSMUSG00000039662.17	2524.53	-0.165957	0.0449164	-3.69481	0.000220054	0.022664	TH	KO-Light
Slc45a1	ENSMUSG00000039838.12	1304.26	-0.272888	0.0741937	-3.67805	0.000235021	0.0236162	TH	KO-Light
Pik3cd	ENSMUSG00000039936.19	1307.12	-0.308613	0.0883671	-3.4924	0.000478702	0.0333903	TH	KO-Light
Bahd1	ENSMUSG00000040007.9	622.839	-0.386507	0.0982038	-3.93576	8.29325e-05	0.0147564	TH	KO-Light
Dlk1	ENSMUSG00000040856.18	140.284	1.28984	0.325867	3.9582	7.55181e-05	0.013889	TH	KO-Light
Ninj2	ENSMUSG00000041377.13	38.0638	-0.845713	0.256023	-3.30327	0.000955634	0.0481381	TH	KO-Light
Stx3	ENSMUSG00000041488.17	726.702	-0.309618	0.0821348	-3.76963	0.000163493	0.0194906	TH	KO-Light
Fcho2	ENSMUSG00000041685.18	884.434	0.353306	0.0714152	4.9472	7.52872e-07	0.000684184	TH	KO-Light
Metap1d	ENSMUSG00000041921.17	335.928	0.371716	0.0976051	3.80837	0.000139887	0.0192957	TH	KO-Light
Igsf3	ENSMUSG00000042035.12	517.852	0.415	0.105857	3.92037	8.84129e-05	0.0150098	TH	KO-Light
Bag2	ENSMUSG00000042215.9	107.31	0.599266	0.178646	3.35448	0.000795131	0.0440539	TH	KO-Light
Sgsm1	ENSMUSG00000042216.14	2240.49	0.330375	0.0965807	3.42071	0.000624571	0.0392236	TH	KO-Light
Grk3	ENSMUSG00000042249.12	3611.54	-0.265298	0.0803207	-3.30299	0.000956593	0.0481381	TH	KO-Light
Dlgap3	ENSMUSG00000042388.15	10245.3	-0.229169	0.0621065	-3.68993	0.000224315	0.0229499	TH	KO-Light
Mrap2	ENSMUSG00000042761.15	114.123	0.744583	0.218588	3.40633	0.00065842	0.0401905	TH	KO-Light
Disc1	ENSMUSG00000043051.19	25.6547	0.986563	0.281891	3.4998	0.000465602	0.0329958	TH	KO-Light
Fbrsl1	ENSMUSG00000043323.18	1024.86	-0.390944	0.112664	-3.47	0.000520468	0.0348992	TH	KO-Light
Elfn2	ENSMUSG00000043460.8	3066.13	-0.364149	0.107169	-3.39789	0.000679076	0.0406867	TH	KO-Light
Pxylp1	ENSMUSG00000043587.16	122.494	0.87783	0.260062	3.37546	0.00073693	0.042166	TH	KO-Light
Adgrd1	ENSMUSG00000044017.17	79.7524	-1.16897	0.281989	-4.14544	3.39156e-05	0.00818691	TH	KO-Light
Nxpe4	ENSMUSG00000044229.10	243.997	-0.453986	0.133905	-3.39034	0.000698051	0.0411894	TH	KO-Light
Cnr1	ENSMUSG00000044288.7	531.968	0.464096	0.120934	3.83761	0.000124236	0.0177714	TH	KO-Light
Slc38a6	ENSMUSG00000044712.16	945.961	0.303027	0.092008	3.29348	0.000989556	0.0488423	TH	KO-Light
Defb1	ENSMUSG00000044748.9	44.8557	-0.821629	0.22098	-3.71812	0.000200711	0.0212383	TH	KO-Light
Fads6	ENSMUSG00000044788.11	2487.41	-0.249616	0.0555867	-4.49058	7.10294e-06	0.00288772	TH	KO-Light
Tmem232	ENSMUSG00000045036.16	65.4138	-0.956574	0.286679	-3.33674	0.000847675	0.0462747	TH	KO-Light
Chrm2	ENSMUSG00000045613.10	1118.76	0.349881	0.096024	3.64368	0.000268765	0.0252995	TH	KO-Light
Snx12	ENSMUSG00000046032.17	1188.99	-0.204227	0.0604768	-3.37695	0.000732955	0.042166	TH	KO-Light
Cep295	ENSMUSG00000046111.19	535.86	-0.405154	0.119261	-3.39719	0.000680806	0.0406867	TH	KO-Light
Vat1l	ENSMUSG00000046844.7	2680.08	0.344132	0.0974683	3.5307	0.000414454	0.0312564	TH	KO-Light
Spsb4	ENSMUSG00000046997.6	133.323	0.687192	0.155714	4.41318	1.01866e-05	0.00349716	TH	KO-Light
Tet1	ENSMUSG00000047146.18	387.875	-0.761414	0.148296	-5.13443	2.83007e-07	0.000312299	TH	KO-Light
Zdhhc22	ENSMUSG00000048483.7	5395.62	-0.346929	0.0887573	-3.90874	9.27793e-05	0.0152484	TH	KO-Light
Vstm2a	ENSMUSG00000048834.17	973.486	0.341981	0.0901089	3.7952	0.000147526	0.0193126	TH	KO-Light
Dcaf5	ENSMUSG00000049106.8	2106.05	-0.375871	0.0977823	-3.84396	0.000121066	0.0177714	TH	KO-Light
Sorl1	ENSMUSG00000049313.9	4767.43	0.264712	0.0540879	4.8941	9.87567e-07	0.000809486	TH	KO-Light
Ogfr	ENSMUSG00000049401.11	963.766	-0.394328	0.0882158	-4.47004	7.82047e-06	0.00309791	TH	KO-Light
Lingo1	ENSMUSG00000049556.6	3769.9	-0.245011	0.0568767	-4.30775	1.64922e-05	0.00509575	TH	KO-Light
Zfp672	ENSMUSG00000049755.15	408.018	0.454056	0.127058	3.57361	0.000352096	0.0292448	TH	KO-Light
Ppp1r3g	ENSMUSG00000050423.12	98.9629	0.847432	0.238019	3.56036	0.000370347	0.0302725	TH	KO-Light
Trhde	ENSMUSG00000050663.9	157.487	0.645203	0.172001	3.75116	0.000176021	0.0201433	TH	KO-Light
Scg2	ENSMUSG00000050711.8	5819.58	0.374258	0.0787116	4.7548	1.98639e-06	0.0011803	TH	KO-Light
Sv2c	ENSMUSG00000051111.17	417.664	0.4956	0.133485	3.71276	0.000205011	0.0215457	TH	KO-Light
Pcdh1	ENSMUSG00000051375.16	3801.96	-0.325772	0.0836604	-3.89399	9.86104e-05	0.0158691	TH	KO-Light
Map3k19	ENSMUSG00000051590.11	153.144	0.647488	0.163869	3.95125	7.77456e-05	0.0141305	TH	KO-Light
Lrrc3	ENSMUSG00000051652.5	700.186	-0.507673	0.118141	-4.29718	1.72984e-05	0.00517514	TH	KO-Light
Sox12	ENSMUSG00000051817.10	442.935	-0.419506	0.106791	-3.9283	8.55502e-05	0.0148502	TH	KO-Light
Magi3	ENSMUSG00000052539.16	1333.81	0.222297	0.0605905	3.66884	0.000243654	0.0239289	TH	KO-Light
Adarb2	ENSMUSG00000052551.17	2163.62	-0.426833	0.0873792	-4.88483	1.03517e-06	0.000809486	TH	KO-Light
Jun	ENSMUSG00000052684.6	1255.64	-0.58224	0.170372	-3.41746	0.000632092	0.0392497	TH	KO-Light
Ptprt	ENSMUSG00000053141.17	1399.57	0.546947	0.118263	4.62482	3.74933e-06	0.00193078	TH	KO-Light
Gm9899	ENSMUSG00000053214.9	296.896	-0.435008	0.127742	-3.40536	0.000660779	0.0401905	TH	KO-Light
Kcnip1	ENSMUSG00000053519.18	758	0.348224	0.098142	3.54817	0.000387922	0.0303523	TH	KO-Light
Nebl	ENSMUSG00000053702.17	1498.12	0.240665	0.0678422	3.54743	0.000389007	0.0303523	TH	KO-Light
Stum	ENSMUSG00000053963.8	11037.5	-0.399136	0.103749	-3.84715	0.000119501	0.0177714	TH	KO-Light
Kcnn2	ENSMUSG00000054477.18	956.512	0.438348	0.120784	3.6292	0.000284301	0.0259891	TH	KO-Light
Lrtm2	ENSMUSG00000055003.15	4410.65	-0.250659	0.0652575	-3.84107	0.000122498	0.0177714	TH	KO-Light
Zcchc24	ENSMUSG00000055538.8	2561.17	0.265973	0.0741576	3.58659	0.000335033	0.028314	TH	KO-Light
Fut2	ENSMUSG00000055978.6	49.0383	-1.44043	0.379748	-3.79313	0.000148761	0.0193126	TH	KO-Light
Elapor2	ENSMUSG00000056004.17	1928.92	0.187584	0.0534553	3.50918	0.000449495	0.0328343	TH	KO-Light
Adgrf5	ENSMUSG00000056492.7	2521.51	-0.239499	0.0728848	-3.286	0.00101621	0.049525	TH	KO-Light
Bcl2	ENSMUSG00000057329.8	757.573	0.217426	0.0606098	3.58731	0.000334111	0.028314	TH	KO-Light
Itpk1	ENSMUSG00000057963.10	1528.64	0.330153	0.0868073	3.80329	0.000142786	0.0193126	TH	KO-Light
Adra2b	ENSMUSG00000058620.6	288.079	-0.630651	0.173345	-3.63813	0.00027463	0.0255588	TH	KO-Light
Gm12715	ENSMUSG00000059195.11	35.0542	-1.38769	0.420584	-3.29944	0.000968767	0.0482102	TH	KO-Light
Ppp2r5d	ENSMUSG00000059409.10	4337.98	-0.214968	0.0489002	-4.39606	1.10233e-05	0.00370214	TH	KO-Light
Dbp	ENSMUSG00000059824.13	1564.41	-0.462489	0.137596	-3.3612	0.000776045	0.0434388	TH	KO-Light
Ntng1	ENSMUSG00000059857.17	9147.72	-0.276786	0.0789172	-3.50729	0.000452697	0.0328343	TH	KO-Light
Samd5	ENSMUSG00000060487.8	1538.4	-0.22857	0.0670368	-3.40962	0.000650536	0.0400404	TH	KO-Light
Rpl15-ps3	ENSMUSG00000061167.10	236.709	-8.61077	1.66585	-5.16898	2.35371e-07	0.000279711	TH	KO-Light
Nol4l	ENSMUSG00000061411.13	802.226	-0.305878	0.0925106	-3.30641	0.000944994	0.0481381	TH	KO-Light
Dlgap4	ENSMUSG00000061689.16	7124.88	-0.253079	0.0554244	-4.5662	4.96641e-06	0.00225131	TH	KO-Light
Patj	ENSMUSG00000061859.18	4314.18	-0.359888	0.0740444	-4.86044	1.17126e-06	0.000861661	TH	KO-Light
Erbb4	ENSMUSG00000062209.16	903.935	0.337229	0.0869943	3.87645	0.000105993	0.0165402	TH	KO-Light
Itgb1bp1	ENSMUSG00000062352.16	593.677	-0.34642	0.0828936	-4.17909	2.92675e-05	0.00766362	TH	KO-Light
Fbxl12os	ENSMUSG00000062470.11	46.9898	1.11871	0.328514	3.40536	0.000660771	0.0401905	TH	KO-Light
Ncs1	ENSMUSG00000062661.7	8480.49	-0.192322	0.0421703	-4.56062	5.10039e-06	0.00225131	TH	KO-Light
Grm4	ENSMUSG00000063239.18	3056.67	-0.308963	0.0813327	-3.79875	0.000145427	0.0193126	TH	KO-Light
Slc24a3	ENSMUSG00000063873.11	8327.25	-0.232348	0.0665414	-3.49178	0.000479814	0.0333903	TH	KO-Light
Tnnt1	ENSMUSG00000064179.15	1912.93	-0.594452	0.132291	-4.49351	7.00572e-06	0.00288772	TH	KO-Light
Rpl19-ps1	ENSMUSG00000064281.8	34.5398	-1.59341	0.370937	-4.29564	1.74191e-05	0.00517514	TH	KO-Light
Plekhd1	ENSMUSG00000066438.7	1095.73	-0.416088	0.122486	-3.39703	0.00068121	0.0406867	TH	KO-Light
Fxyd6	ENSMUSG00000066705.8	687.774	0.686139	0.196888	3.48493	0.000492272	0.0338005	TH	KO-Light
Trp53i11	ENSMUSG00000068735.15	905.313	0.390767	0.102985	3.79439	0.000148004	0.0193126	TH	KO-Light
Nr2f1	ENSMUSG00000069171.15	2270.66	-0.438036	0.108438	-4.03953	5.35594e-05	0.0110614	TH	KO-Light
Gad1	ENSMUSG00000070880.11	5629.69	0.664408	0.195605	3.39667	0.000682107	0.0406867	TH	KO-Light
Arhgef10	ENSMUSG00000071176.11	2177.33	0.305206	0.0907242	3.36411	0.000767912	0.0431399	TH	KO-Light
Hpcal1	ENSMUSG00000071379.3	338.021	0.592886	0.123481	4.80145	1.57518e-06	0.000973399	TH	KO-Light
Nfxl1	ENSMUSG00000072889.10	252.189	0.583692	0.150931	3.86729	0.000110052	0.0169752	TH	KO-Light
Catip	ENSMUSG00000073650.10	56.7438	-0.860931	0.232516	-3.70268	0.000213334	0.0222689	TH	KO-Light
5730409E04Rik	ENSMUSG00000073755.5	2286.3	-0.152434	0.0446895	-3.41095	0.000647367	0.0400047	TH	KO-Light
Ttpa	ENSMUSG00000073988.14	95.7141	0.692414	0.204882	3.37958	0.000725969	0.0421635	TH	KO-Light
Zfp934	ENSMUSG00000074865.13	65.975	0.73147	0.205613	3.55751	0.000374388	0.0302823	TH	KO-Light
Nynrin	ENSMUSG00000075592.12	487.611	0.432446	0.123784	3.49356	0.00047663	0.0333903	TH	KO-Light
Nkain1	ENSMUSG00000078532.10	701.429	-0.264842	0.0650935	-4.06864	4.72889e-05	0.0101468	TH	KO-Light
Tmem8b	ENSMUSG00000078716.11	1931.41	-0.252629	0.0709963	-3.55835	0.000373199	0.0302823	TH	KO-Light
Prkcg	ENSMUSG00000078816.11	6718.46	-0.461796	0.078366	-5.8928	3.79695e-09	2.93295e-05	TH	KO-Light
Nalf1	ENSMUSG00000079157.5	2502.42	-0.155541	0.0459305	-3.38643	0.000708071	0.0414356	TH	KO-Light
Gm13408	ENSMUSG00000081992.2	32.4803	-1.39829	0.41795	-3.34559	0.000821087	0.0451422	TH	KO-Light
Gm14150	ENSMUSG00000082809.4	46.9082	-0.992477	0.271901	-3.65013	0.000262104	0.0251154	TH	KO-Light
Gm13436	ENSMUSG00000083716.5	32.8729	-1.44298	0.342891	-4.20827	2.57333e-05	0.0073621	TH	KO-Light
Gm14046	ENSMUSG00000084328.2	24.3748	-1.61276	0.48718	-3.31039	0.000931647	0.0481372	TH	KO-Light
Slc5a3	ENSMUSG00000089774.3	957.441	0.521537	0.139796	3.73071	0.000190939	0.0210671	TH	KO-Light
Rasgef1b	ENSMUSG00000089809.10	1817.7	-0.377021	0.09435	-3.99598	6.44271e-05	0.0124417	TH	KO-Light
Abhd12b	ENSMUSG00000090121.11	1261.84	-0.657098	0.180788	-3.63464	0.000278372	0.0257519	TH	KO-Light
Pcp4	ENSMUSG00000090223.3	14016.6	-0.426393	0.0797984	-5.34338	9.12268e-08	0.00016235	TH	KO-Light
Peg10	ENSMUSG00000092035.10	612.706	0.995163	0.180823	5.50352	3.72292e-08	9.58589e-05	TH	KO-Light
Kcnb2	ENSMUSG00000092083.5	549.002	0.293108	0.0887853	3.30131	0.000962339	0.0482102	TH	KO-Light
Edaradd	ENSMUSG00000095105.3	218.902	-0.443061	0.11897	-3.72415	0.000195974	0.0210894	TH	KO-Light
Mir9-3hg	ENSMUSG00000097023.10	336.065	-0.641455	0.144522	-4.43847	9.05986e-06	0.00336487	TH	KO-Light
4930525G20Rik	ENSMUSG00000097276.3	27.6802	-1.80737	0.525791	-3.43744	0.000587249	0.0376448	TH	KO-Light
Gm6170	ENSMUSG00000100078.2	35.7313	-1.41212	0.371207	-3.80414	0.0001423	0.0193126	TH	KO-Light
Pcdhgb8	ENSMUSG00000103081.4	74.3766	0.886051	0.229235	3.86525	0.000110978	0.0169752	TH	KO-Light
Pcdhgb5	ENSMUSG00000103749.2	192.891	-0.445784	0.118734	-3.75448	0.000173703	0.020066	TH	KO-Light
Gm43398	ENSMUSG00000105594.2	1946.93	-0.407757	0.0981736	-4.15343	3.27532e-05	0.00803182	TH	KO-Light
Gm44126	ENSMUSG00000107770.2	35.7758	-3.19732	0.894125	-3.57591	0.000349005	0.0292448	TH	KO-Light
Gm53058	ENSMUSG00000109857.3	52.8953	-0.849998	0.233368	-3.64231	0.000270206	0.0252995	TH	KO-Light
Gm4977	ENSMUSG00000111613.2	83.6325	-1.28696	0.362136	-3.55379	0.000379725	0.0303523	TH	KO-Light
Gcat	ENSMUSG00000116378.2	21.2115	-7.00526	1.82532	-3.83784	0.000124122	0.0177714	TH	KO-Light
Gm56878	ENSMUSG00000121141.1	1266.58	0.246269	0.0486639	5.06062	4.17904e-07	0.000430414	TH	KO-Light
Agtr1a	ENSMUSG00000049115.16	25.952	1.90667	0.387573	4.91951	8.67633e-07	0.0160434	ST	KO-Light

### Sheet: Fig.S6A
region	comparison	TI	DEGs
PFC	HT-Light	0.00115172	2
PFC	HT-Dark	4.63e-05	0
PFC	KO-Light	0.00310563	22
PFC	KO-Dark	0.000149246	0
HP	HT-Light	0.00130276	0
HP	HT-Dark	5.13e-07	0
HP	KO-Light	0.0024074	4
HP	KO-Dark	0.00178741	1
TH	HT-Light	0.000302033	0
TH	HT-Dark	0.000263545	0
TH	KO-Light	0.0107756	320
TH	KO-Dark	0.000354955	0
ST	HT-Light	0.000275525	0
ST	HT-Dark	3.56e-07	0
ST	KO-Light	0.00310239	1
ST	KO-Dark	5.42e-07	0
